# Signalome-wide assessment of erythrocyte response to *Plasmodium* reveals novel targets for host-directed antimalarial intervention

**DOI:** 10.1101/2020.06.09.143206

**Authors:** Jack D. Adderley, Simona John von Freyend, Sarah A. Jackson, Megan J. Bird, Amy L. Burns, Burcu Anar, Tom Metcalf, Jean-Philippe Semblat, Oliver Billker, Danny W. Wilson, Christian Doerig

## Abstract

Intracellular pathogens are known to mobilise host signaling pathways to manipulate gene expression in their host cell to promote their own survival. Surprisingly, evidence is emerging that specific signal transduction elements are activated in a-nucleated erythrocytes in response to infection with malaria parasites, but the extent of this phenomenon remains unknown. Here, we fill this knowledge gap by providing a comprehensive and dynamic assessment of host erythrocyte signaling during the course of infection with *Plasmodium falciparum*. We used an antibody microarray that comprises 878 antibodies directed against human signaling proteins, >600 of which are phospho-specific, to interrogate the status of host erythrocyte signaling pathways at three stages of parasite development during the asexual cycle. This confirmed the pre-existing fragmentary data on the activation of a PAK-MEK pathway, and revealed the modulation of a large number of additional signaling elements during infection.

We focussed on the receptor tyrosine kinase c-MET, also known as the hepatocyte growth factor receptor, and the MAP kinase pathway component B-Raf that is reported to lie downstream of c-MET in a number of cell types. Array data validated by Western blotting revealed that activation sites of c-MET are phosphorylated in trophozoite-infected erythrocytes, and we show that treatment of parasite cultures with c-MET or B-Raf selective inhibitors have nanomolar potency against *in vitro* proliferation of *P. falciparum* and the phylogenetically distant species *P. knowlesi*. Furthermore, we demonstrate that a c-MET inhibitor impairs *in vivo* proliferation of the rodent malaria parasite *P. berghei* in mice.

Overall, we provide a comprehensive dataset on the modulation of host erythrocyte signaling during infection with malaria parasites, as well as a proof of concept that human signaling kinases identified as activated by malaria infection represent attractive targets for antimalarial intervention.
