## Supplementary Dataset 3 for "Signalome-wide assessment of erythrocyte response to *Plasmodium* reveals novel targets for host-directed antimalarial intervention"

### Sheet: Sheet1
Ring					Trophozoite					Schizont
Protein	Phospho Site (Human)	Fold change	p value		Protein	Phospho Site (Human)	Fold change	p value		Protein	Phospho Site (Human)	Fold change	p value
FAK	Y397	1.8003	0.043306		Smad1	S465	4.56493	0.000342		PRKD2	S197+S198	3.56	0.005125
DDR1	Y796+Y797	1.69265	0.026712		IKKe	S172	2.87996	0.006937		Smad1	S465	2.66104	0.007831
B-Raf	S729	1.6903	0.028696		InsR	Y1189	2.65189	0.004814		B-Raf	S729	2.63304	0.001878
SCYL1	S754	1.63428	0.045402		SCYL1	S754	2.64686	0.000223		FLT3	Y842	2.21098	0.023283
PTEN	S380+T382+T383	1.43279	0.041797		ITSN2	Y968	2.62131	0.004735		PAK4	S474	2.16816	0.042534
HSP90AB1	Y484	1.37607	0.044307		NDR1	S281+T282	2.57348	0.041958		ERK1	Y204	2.11109	0.036658
DDR2	Y736	1.33636	0.043875		JAK3	Y980+Y981	2.56557	0.002751		EIF2AK3	T982	2.07256	0.005151
CHK1	S317	1.30012	0.018512		B-Raf (RafB)	S729	2.53007	0.020123		PKCd	T507	2.04574	0.004966
JAK2	Y570	1.19987	0.044315		SIT	Y90	2.48145	0.000246		DDR2	Y736	2.01226	0.001395
Rac1/cdc42	S71	0.653778	0.009997		GIT1	Y545	2.43263	0.001001		IKKe	S172	2.00072	0.034383
RSK1/2	S380/S386	0.636334	0.006431		p70 S6K	T252	2.40909	0.005913		EGFR	Y869	2	0.013038
Tau	S713	0.58033	0.049923		PRKD2	S197+S198	2.37354	0.009814		GSK3a	T19+S21	1.95692	0.025721
Paxillin 1	Y31	0.558306	0.012494		GSK3a	T19+S21	2.3691	2e-05		InsR	Y1189	1.92104	0.031791
Tau	S713	0.52693	0.011353		MAPKAPK2	Y225+T226	2.30808	0.027648		ErbB3	Y1289	1.86978	0.021949
p38a MAPK	T180+Y182	0.522627	0.045372		LOK	S191	2.29392	0.000831		SCYL1	S754	1.83656	0.039797
Rb	S780	0.517181	0.028557		RSK1	S363	2.29302	0.003165		PTEN	S380+T382+T383	1.79939	0.011596
					PBK	Y74	2.24238	0.000461		DDR2	Y740	1.79101	0.001132
					PAK4	S474	2.23828	0.019799		p38d MAPK	Y182	1.71735	0.034836
					FAK	Y397	2.23485	0.001341		LOK	S191	1.66708	0.048423
					PTEN	S380+T382+T383	2.17371	0.001165		p70 S6K	T252	1.60006	0.021255
					RSK1	T359	2.10408	0.005839		PDK1	S241	1.58226	0.00868
					TYRO3	Y681	2.01461	0.002025		PKCq	S695	1.42717	0.043684
					TRKB	Y706	2.00713	0.003076		ERK2	T185+Y187	1.41944	0.03296
					RET	Y905	2.00153	0.012647		ICK	Y159	1.37137	0.043119
					LTK	Y672	1.99084	0.008102		eEF1A1	Y141	1.35074	0.012903
					PKCd	T507	1.95739	0.003533		PRK1	T774	1.34987	0.010294
					RSK1	S221	1.94558	0.002843		YES	Y222+Y223	0.703768	0.014983
					MEK5	S311	1.94545	0.030255		CDK1	T161	0.70166	0.047806
					VEGFR2	Y1214	1.9366	0.021745		SMG1	T3550	0.670716	0.005641
					WNK1	S382	1.91534	0.03042		ABL1	Y469	0.64226	0.025199
					PDK1	S241	1.91414	0.004425		CLK1	S337	0.631176	0.042202
					HSP90AB1	Y484	1.91235	0.029802		Paxillin 1	Y31	0.571064	0.025881
					PYK2	Y402	1.91033	0.011525		ACK1	Y518	0.564384	0.004246
					MOK	T159+Y161	1.90797	0.033185		Tau	S713	0.497322	0.012187
					PKCq	S695	1.89521	0.00556		ErbB3	Y1328	0.495862	0.045591
					PAK1	T423	1.89318	0.026408
					EIF2AK3	T982	1.89184	0.002516
					FLT3	Y842	1.88875	0.001096
					ROCK2	Y722	1.88179	0.001642
					LKB1	S31	1.88045	0.015659
					CHK2	T68	1.87904	0.007085
					FGFR3	Y647+Y648	1.87518	0.03228
					ErbB3	Y1289	1.86202	0.007167
					TAK1	S439	1.85924	0.004786
					snRNP 70	Y126	1.8587	0.010056
					ERK2	T185+Y187	1.85298	0.000997
					EGFR	Y869	1.85291	0.008868
					ITK	Y512	1.85117	0.044324
					VIM	Y117	1.84224	0.036908
					SgK269	Y635	1.83978	0.016226
					Sgk223	Y413	1.83098	0.011712
					p53	S33	1.82668	0.000631
					WNK1	T60	1.80739	0.00853
					ICK	Y159	1.80512	0.010252
					PKCq	Y545	1.79661	0.013317
					JUN	T91	1.78772	0.009748
					IkBe	S161	1.77504	0.005515
					VEGFR2	Y1059	1.77036	0.036814
					p38d MAPK	Y182	1.75322	0.002728
					MET	T1241	1.71725	0.023125
					p70 S6KB	S423	1.70774	0.048325
					LMR2	S1450	1.68412	0.004853
					G6PD	Y401	1.68186	0.005217
					KIT	Y936	1.66724	0.006488
					DDR2	Y736	1.65438	0.007908
					YSK1	T174	1.63243	0.018536
					PDLIM5	Y251	1.61887	0.012127
					TNK1	Y277	1.61145	0.020513
					KSR1	S404	1.60886	0.001069
					RIPK2	S176	1.59994	0.000865
					PKCq	S695	1.59334	0.039984
					NFkappaB p65	S276	1.58138	0.022099
					PECAM-1	Y713	1.55628	0.005491
					eEF1A1	Y141	1.5548	0.027025
					DDR2	Y740	1.55268	0.002265
					DNAPK	T2609	1.54319	0.03974
					ACK1	Y284	1.54111	0.009299
					MET	Y1234+Y1235	1.52129	0.024823
					DDR1	Y796+Y797	1.51038	0.02205
					FRK	Y387	1.43148	0.02263
					LCK	Y263+Y264	1.41893	0.049993
					PRK1	T774	1.4171	0.006457
					MET	S1236	1.38386	0.034726
					ERK3	S189	1.37619	0.034413
					TRKA	Y680+Y681	1.35888	0.036584
					CHK1	S317	1.33082	0.002257
					KHS1	S174	1.31474	0.016577
					TTK	Y833+Y836	1.30269	0.028071
					PRKX	T201+T203	1.26159	0.010654
					ErbB2	Y735	1.25578	0.038919
					AcCoA carboxylase	S80	1.24472	0.030454
					Vimentin	S34	0.679146	0.042313
					PKCb	T500	0.634303	0.038485
					Paxillin 1	Y31	0.619479	0.021131
					GSK3b	Y279	0.613608	0.031306
					CDK12	T893	0.53784	0.005112
					PTEN	S380+T382+S385	0.532235	0.00765
					Tau	S713	0.497282	0.006063
					Rb	T821	0.476146	0.037497
					p38a MAPK	T180+Y182	0.39384	0.013847
					Integrin a4	S1021	0.393203	0.007855
					EphA3	Y779	0.342588	0.005235
